# Instance segmentation of mitochondria in electron microscopy images with a generalist deep learning model

**DOI:** 10.1101/2022.03.17.484806

**Authors:** Ryan Conrad, Kedar Narayan

## Abstract

Mitochondria are extremely pleomorphic organelles. Automatically annotating each one accurately and precisely in any 2D or volume electron microscopy (EM) image is an unsolved computational challenge. Current deep learning-based approaches train models on images that provide limited cellular contexts, precluding generality. To address this, we amassed a highly heterogeneous ∼1.5 x 10^6^ image 2D unlabeled cellular EM dataset, and segmented ∼135,000 mitochondrial instances therein. MitoNet, a model trained on these resources, performs well on challenging benchmarks and on previously unseen volume EM datasets containing tens of thousands of mitochondria. We release a new Python package and napari plugin, empanada, to rapidly run inference, visualize, and proofread instance segmentations.
