## Supplementary File 2: MitoNet performance against benchmarks for "Instance segmentation of mitochondria in electron microscopy images with a generalist deep learning model"

### Sheet: summary
Training Set	Benchmark	IoU	F1@50	F1@75	AP@50	AP@75	PQ
CEM-MitoLab	C. Elegans	0.514303	0.347619	0.161905	0.210375	0.0880829	0.248251
Crowdsourced	C. Elegans	0.548593	0.44382	0.241573	0.285199	0.13738	0.335552
Crowdsourced & Proofread	C. Elegans	0.629225	0.402235	0.301676	0.251748	0.177632	0.317913
Heinrich et al.	C. Elegans	0	0	0	0	0	0
Legacy	C. Elegans	0.449333	0.315493	0.191549	0.187291	0.105919	0.244679
MitoEM	C. Elegans	0.284931	0.090566	0.0226415	0.0474308	0.0114504	0.0608277
CEM-MitoLab	Fly Brain	0.896741	0.946237	0.892473	0.897959	0.805825	0.834803
Crowdsourced	Fly Brain	0.858527	0.91954	0.793103	0.851064	0.657143	0.770373
Crowdsourced & Proofread	Fly Brain	0.875952	0.943182	0.886364	0.892473	0.795918	0.824061
Heinrich et al.	Fly Brain	0	0	0	0	0	0
Legacy	Fly Brain	0.86577	0.882682	0.804469	0.79	0.672897	0.767975
MitoEM	Fly Brain	0.881335	0.940541	0.886486	0.887755	0.796117	0.822958
CEM-MitoLab	Glycolytic Muscle	0.845968	0.791878	0.639594	0.655462	0.470149	0.640261
Crowdsourced	Glycolytic Muscle	0.413828	0.270588	0.0352941	0.156463	0.0179641	0.166505
Crowdsourced & Proofread	Glycolytic Muscle	0.753426	0.57485	0.323353	0.403361	0.192857	0.42073
Heinrich et al.	Glycolytic Muscle	0	0	0	0	0	0
Legacy	Glycolytic Muscle	0.779407	0.719101	0.438202	0.561404	0.280576	0.548625
MitoEM	Glycolytic Muscle	0.312715	0.0880503	0.0125786	0.0460526	0.00632911	0.0554443
CEM-MitoLab	HeLa	0.789011	0.682927	0.47561	0.518519	0.312	0.5384
Crowdsourced	HeLa	0.682825	0.652482	0.212766	0.484211	0.119048	0.453419
Crowdsourced & Proofread	HeLa	0.781244	0.7	0.385714	0.538462	0.238938	0.523317
Heinrich et al.	HeLa	0	0	0	0	0	0
Legacy	HeLa	0.643762	0.493506	0.233766	0.327586	0.132353	0.347144
MitoEM	HeLa	0.554672	0.326241	0.0567376	0.194915	0.0291971	0.208431
CEM-MitoLab	Lucchi++	0.882884	0.882353	0.882353	0.789474	0.789474	0.795057
Crowdsourced	Lucchi++	0.870628	0.878788	0.848485	0.783784	0.736842	0.757395
Crowdsourced & Proofread	Lucchi++	0.772975	0.818182	0.69697	0.692308	0.534884	0.664433
Heinrich et al.	Lucchi++	0.00115914	0	0	0	0	0
Legacy	Lucchi++	0.863671	0.861538	0.830769	0.756757	0.710526	0.744964
MitoEM	Lucchi++	0.840532	0.767123	0.739726	0.622222	0.586957	0.657807
